# High-plex Multiomic Analysis in FFPE at Subcellular Level by Spatial Molecular Imaging

**DOI:** 10.1101/2021.11.03.467020

**Authors:** Shanshan He, Ruchir Bhatt, Carl Brown, Emily A. Brown, Derek L. Buhr, Kan Chantranuvatana, Patrick Danaher, Dwayne Dunaway, Ryan G. Garrison, Gary Geiss, Mark T. Gregory, Margaret L. Hoang, Rustem Khafizov, Emily E. Killingbeck, Dae Kim, Tae Kyung Kim, Youngmi Kim, Andrew Klock, Mithra Korukonda, Alecksandr Kutchma, Zachary R. Lewis, Yan Liang, Jeffrey S. Nelson, Giang T. Ong, Evan P. Perillo, Joseph C. Phan, Tien Phan-Everson, Erin Piazza, Tushar Rane, Zachary Reitz, Michael Rhodes, Alyssa Rosenbloom, David Ross, Hiromi Sato, Aster W. Wardhani, Corey A. Williams-Wietzikoski, Lidan Wu, Joseph M. Beechem

## Abstract

The Spatial Molecular Imaging platform (CosMx^TM^ SMI, NanoString Technologies, Seattle, WA) utilizes high-plex *in-situ* imaging chemistry for both RNA and protein detection. This automated instrument provides 1000’s of plex, at high sensitivity (1 to 2 copies/cell), very low error rate (0.0092 false calls/cell) and background (∼0.04 counts/cell). The imaging system generates three-dimensional super-resolution localization of analytes at ∼2 million cells per sample, four samples per run. Cell segmentation is morphology-based using antibodies, compatible with FFPE samples. Multiomic data (980 RNAs, 108 proteins) were measured at subcellular resolution using FFPE tissues (non-small cell lung (NSCLC) and breast cancer) and allowed identification of over 18 distinct cell types, 10 unique tumor microenvironments, and 100 pairwise ligand-receptor interactions. Over 800,000 single cells and ∼260 million transcripts data are released into the public domain allowing extended data analysis by the entire spatial biology research community.
