## Supplemental Table 3 for "High-plex Multiomic Analysis in FFPE at Subcellular Level by Spatial Molecular Imaging"

### Sheet: Sheet1
AATK	0010001000010001
ABL1	0000001110000010
ABL2	0001000010000101
ACE	0010010000101000
ACE2	1000000000010011
ACKR1	0001000110001000
ACKR3	0101100100000000
ACKR4	1011000000000001
ACTA2	1010000100001000
ACTG2	1000000100001010
ACVR1	1000000101001000
ACVR1B	1001000100000001
ACVR2A	0100100000010010
ACVRL1	0000100010001010
ADGRA2	0000001100101000
ADGRA3	0001000000100101
ADGRB2	0010100001000010
ADGRB3	0010100100000001
ADGRD1	0000000000011011
ADGRE1	0000000010101100
ADGRE2	1000100000010001
ADGRE5	0000110000000101
ADGRF1	1001000000010100
ADGRF3	1000000110010000
ADGRF4	1100000001000100
ADGRF5	0000010001110000
ADGRG1	0000001000001101
ADGRG2	1000100001001000
ADGRG3	1000101100000000
ADGRG5	1100010000000001
ADGRG6	0110101000000000
ADGRL1	0000010001011000
ADGRL2	0000110001000010
ADGRL4	0000100100011000
ADGRV1	1100000000000101
ADIPOQ	1100000100010000
ADIRF	1010000100010000
ADM2	0100000001000101
ADORA2A	0100010000010001
AGR2	1010000000001001
AHI1	0001001001010000
AHR	0000011001001000
AKT1	0000111000100000
ALCAM	1101000000100000
ANGPT1	0011000110000000
ANGPT2	0000110000001010
ANGPT4	1000000110000100
ANGPTL1	1000000011100000
ANXA1	0000000111000010
ANXA2	0111000100000000
ANXA4	0001000100010010
APOA1	1001100000000100
APOB	1000010000101000
APOD	0000001010100001
APP	0000010100001010
AQP3	0010000010001100
AR	0001000001010001
AREG	0000010010000110
ARF1	0100001000001001
ARG1	0100100010000100
ARHGDIB	0011000000011000
ARTN	0001001001000001
ATF3	1100000100000100
ATG10	1000111000000000
ATG12	0100110000000001
ATG5	0011100001000000
ATM	0000001001000101
ATR	0011010000000001
AXL	1010000001100000
AZGP1	0000100010010001
AZU1	0001000011100000
B2M	0010000100010010
B3GNT7	0100001000000011
BAG3	0010001100000100
BATF3	1000001001001000
BAX	0000010010100010
BCL2	1100000001100000
BCL2L1	1000110010000000
BECN1	1000000001000110
BEST1	0000000011001001
BGN	0001100100000010
BID	0000110000110000
BIRC5	0000100100100001
BMP1	0000000000010111
BMP2	0001000000110100
BMP3	0100000000101001
BMP4	0000100011000001
BMP5	0110000000110000
BMP6	1100000000001010
BMP7	0110010000001000
BMPR1A	0001000000001101
BMPR2	0100000000110001
BMX	0000000100100011
BRCA1	0001011000000100
BST1	0100010100100000
BST2	0000100101010000
BTG1	0001000000101010
BTK	0100011000010000
C11orf96	0000100100100100
C1QA	0000000110110000
C1QB	0000001010001100
C1QC	0000000001101100
C5AR2	0100000100010001
C9orf16	0010100010001000
CALB1	0010000010001100
CALD1	1000100100001000
CALM1	1100010000010000
CALM2	0100001010100000
CALM3	0100100000001100
CAMP	0001000101100000
CASP3	0000011001000010
CASP8	0100101100000000
CASR	0000001011000100
CAV1	1010000100100000
CCL11	0010100000010001
CCL13	0010001110000000
CCL15	0001000011000010
CCL18	0000001010011000
CCL19	0110010000000100
CCL2	0100011100000000
CCL20	0001000011000100
CCL21	1000100000100010
CCL23	0100100110000000
CCL26	0001110000000001
CCL28	0001100010000100
CCL3	0100000000110100
CCL3L3	0000001001100010
CCL4	0101000010001000
CCL4L2	0000010010001010
CCL5	0000101001010000
CCL7	0100000010001001
CCL8	0001001000001001
CCND1	0000101010001000
CCR1	0000011001000100
CCR10	1001000010001000
CCR2	1000110001000000
CCR5	0100001000100001
CCR7	0110010000000001
CCRL2	1000100000001010
CD14	0001001010001000
CD163	0010011000001000
CD164	1010000000011000
CD19	0000100110100000
CD2	0101110000000000
CD209	0000101000100100
CD24	0000000001101100
CD27	1000000001000101
CD274	1010001001000000
CD276	1100000000100001
CD28	0100010000010010
CD300A	0000010001100010
CD33	0001001001001000
CD34	0000011010100000
CD36	0100000000011100
CD37	1100000001000010
CD38	0001001000000101
CD3D	1101100000000000
CD3E	0101010010000000
CD3G	0110000001000001
CD4	0100010000100001
CD40	0000000001001110
CD40LG	0000100010000011
CD44	1010110000000000
CD47	0001000000011010
CD48	0100010110000000
CD52	0101000000100001
CD53	1000001000110000
CD55	0000000101110000
CD58	0010000100001010
CD59	0000001100001001
CD5L	1000010010000001
CD63	1000010000010001
CD68	0010010010000100
CD69	0000001010010001
CD70	0110000000100010
CD74	0001001000010001
CD79A	0100001010000010
CD80	0010000110100000
CD81	0010010100000010
CD83	0000011010000001
CD84	0000010001000110
CD86	0000000110011000
CD8A	1000001000010100
CD8B	0000000001001011
CD9	0010100001000001
CDH1	1010000000010001
CDH11	1000000001011000
CDH5	0000100000100110
CDKN1A	1010000010000001
CDKN3	0010100000101000
CEACAM1	1101000000001000
CEACAM6	0000010001101000
CELSR1	1010000011000000
CELSR2	1000000101000100
CENPF	0100000100001001
CFD	0101000010000100
CFLAR	0100000101000010
CHEK1	0100001100001000
CHEK2	1000000001001001
CHGA	0100010100000100
CHI3L1	0000001100010001
CIDEA	0001010010100000
CIITA	0000000100011001
CLCF1	0000100000011010
CLDN4	1000000010000110
CLEC10A	0110000100001000
CLEC12A	0011000000100010
CLEC14A	0100000000100011
CLEC1A	0010010100000100
CLEC2B	1000000001100001
CLEC2D	1000011001000000
CLEC4A	0001101000010000
CLEC4D	0000010100000011
CLEC4E	0000100000111000
CLEC5A	0000000000101101
CLEC7A	0000001101000100
CLOCK	1000100010000010
CLU	1000000000110100
CMKLR1	0001000100001100
CNTFR	0000000001111000
COL11A1	0001100001001000
COL12A1	1000000001011000
COL14A1	1110000000100000
COL15A1	0001010010100000
COL16A1	1110000010000000
COL17A1	1000010000110000
COL18A1	0011000100100000
COL1A1	0010101000001000
COL1A2	0010000000101001
COL21A1	0100010000010010
COL27A1	0001100000110000
COL3A1	0001000100000110
COL4A1	0000100100001001
COL4A2	1000010100000010
COL4A5	0000010000010101
COL5A1	1100001000000010
COL5A2	0011000000000101
COL5A3	0010011000000001
COL6A1	0100100100001000
COL6A2	0100100010010000
COL6A3	0000010000101001
COL8A1	0000000010101001
COL9A1	0100010000100100
COL9A2	0000011100000001
COL9A3	0010000010000110
COTL1	0100001100001000
CPA3	0011100000001000
CPB1	0100000001110000
CRIP1	0100000110010000
CRP	0001100000001010
CRYAB	1001010100000000
CSF1	0000011000110000
CSF1R	0111000000000010
CSF2	0000000000111010
CSF2RA	1100000000010001
CSF2RB	0000010100100010
CSF3	0100000100011000
CSF3R	0101000001100000
CSHL1	0011000000001010
CSK	0010000010101000
CST7	0010010010000001
CTLA4	0000101001000100
CTNNB1	0010000010010100
CTSG	0101000001010000
CTSW	0110010000010000
CUZD1	1010001000001000
CX3CL1	0100100000001010
CX3CR1	0010100000010100
CXCL1	0100000010011000
CXCL10	0011100000100000
CXCL12	0000100010100001
CXCL14	0001110100000000
CXCL16	0010010101000000
CXCL17	1001000010000010
CXCL2	0110000100000100
CXCL3	1000010000110000
CXCL5	0100100000000011
CXCL6	0001100000011000
CXCL8	0111000010000000
CXCL9	0000011001100000
CXCR1	0000010010010100
CXCR2	1000000001010100
CXCR3	0000010011010000
CXCR4	0101000000010100
CXCR5	0000000010011001
CXCR6	0000100001100010
CYP19A1	0110010100000000
CYP1B1	0001001000000011
CYSTM1	0110000001100000
CYTOR	0000100010100100
DCN	1001001000001000
DDC	0000001101100000
DDIT3	0110100000001000
DDR1	0010100010010000
DDR2	0010110000010000
DDX58	0010100000100001
DHRS2	1000000001100010
DLL1	0000001011000010
DMBT1	0011000001000001
DNMT1	0000001000010110
DNMT3A	0000000011010001
DNTT	0110000000010010
DPP4	1010000010000100
DST	0100000000011001
DUSP1	0001010000010001
DUSP2	0000010111000000
DUSP4	0000001010000101
DUSP5	0101000000101000
DUSP6	0101100000010000
EFNA1	1001000010100000
EFNA4	0001000010011000
EFNA5	0000010001010100
EFNB1	0101001000001000
EFNB2	0000000110000011
EFNB3	0100001100000001
EGF	1100000010010000
EGFR	0000000010010110
EIF5A	1001010001000000
ELANE	0010001000110000
EMP3	0001001000000110
ENG	0000001000001110
ENTPD1	1010000100001000
EOMES	1000100000010010
EPCAM	1010001001000000
EPHA2	1110000000000001
EPHA3	0000001011010000
EPHA4	1100000000110000
EPHA7	0110011000000000
EPHB2	0011001010000000
EPHB3	0000000110110000
EPHB4	0100010010000010
EPHB6	0001000001001010
EPOR	0000001101100000
ERBB2	0111000000010000
ERBB3	0011000000001001
ESAM	1101000100000000
ESR1	0001000000010101
ETS1	0000001000110001
ETV4	0010000001100100
ETV5	0100000110001000
EZH2	0010000001010100
EZR	0000000100001011
FABP4	1000100000001001
FABP5	0000100010100010
FAS	1100010000001000
FASLG	1100100000100000
FASN	0011000000100100
FCER1G	0000101000001001
FCGBP	0100000001001010
FCGR3A	0010000000011100
FCRLA	0110110000000000
FES	1000000100001100
FFAR2	1010000000000101
FFAR3	0000110010100000
FFAR4	1000100001001000
FGF1	1100001000010000
FGF12	0110000000000011
FGF13	1100001000000100
FGF18	0000110000000110
FGF2	0100010001001000
FGF7	1000100000000110
FGF9	0011000000000011
FGFR1	0001100010000001
FGFR2	0100100000001100
FGFR3	1100000000001001
FGG	0000010000011001
FGR	1100010001000000
FKBP11	0010100000010010
FLT1	0011101000000000
FLT3LG	0000000011010010
FN1	0001000001010010
FOS	0000010100010100
FOXF1	1001000010010000
FOXP3	1100000100010000
FPR1	0010001010010000
FYB1	1000010001010000
FYN	1000010010001000
FZD1	1000001100000001
FZD3	0101010001000000
FZD4	0000101001000100
FZD5	1100100000000001
FZD6	0000010000001011
FZD7	0010000010110000
FZD8	0101100000000001
G6PC2	1000000000100110
G6PD	0110100000001000
GADD45B	0000000011010100
GAS6	0000011110000000
GATA3	0100010100000001
GC	0000011010000001
GCG	0100010100000010
GDF10	0100100001000001
GDF15	1010000001000010
GDF3	0001001001000010
GDF6	0000001000110100
GDF9	0101000001000100
GDNF	1000000010010001
GLUD1	1000100101000000
GLUL	0010000101100000
GNLY	0000101010010000
GPBAR1	0001000100000011
GPER1	0001100100000100
GPNMB	0000001110001000
GPR183	0001000100001100
GPX1	1000010000011000
GPX3	1000101000001000
GSN	0000000100010011
GSTP1	0001010000001100
GZMA	0100101000000100
GZMB	0000000010001011
GZMH	0101000000010001
GZMK	0001000000000111
H2AZ1	0000110000101000
H4C3	0100000101000001
HAVCR2	0000101001000001
HBA1	0010000100100010
HBB	0000010010100100
HCAR2	0010010000001100
HCAR3	0000000110100010
HCK	0000010100011000
HCST	1010001000000010
HDAC1	1101000000000100
HDAC11	0000011010001000
HDAC3	0011000010000100
HDAC4	0000001010100100
HDAC5	0000010111000000
HGF	0100001000010010
HIF1A	1100011000000000
HILPDA	0011001000010000
HLA-A	1000100000110000
HLA-B	0001100000000011
HLA-C	0000001010001001
HLA-DPA1	0001010100010000
HLA-DPB1	0000010101001000
HLA-DQA1	0001010101000000
HLA-DQB1	1000011000100000
HLA-DRA	1100000001000100
HLA-DRB1	0000000110001010
HLA-DRB5	0001000000110010
HLA-E	0001000111000000
HMGB2	0011000000000110
HMGN2	0010000110000010
HPGDS	0011100000010000
HSD17B2	1001000001001000
HSD3B2	0000011000010100
HSP90AA1	0000000011110000
HSP90AB1	0001101010000000
HSP90B1	0000100001010100
HSPA1A	0001000001100010
HSPA1B	0000010100010010
HSPB1	0101001000000001
HTT	0100000000011010
IAPP	1001000001000001
ICAM1	0000111000001000
ICAM2	0000001010000101
ICAM3	0010001000001010
ICOS	0000000001010011
ICOSLG	0000100110010000
IDO1	0100100000100001
IER3	1110000000010000
IFI27	0111001000000000
IFIH1	1100000010001000
IFIT1	1100000100000010
IFITM1	0000001000000111
IFITM3	0001010001000100
IFNA1	0010000001011000
IFNAR1	0010000010010001
IFNAR2	1000100010100000
IFNB1	0100001000110000
IFNG	0000010100001010
IFNGR1	0001100000010100
IFNGR2	1010000000010100
IFNL2	0011000110000000
IFNL3	1000010100000001
IGF1	0010100001010000
IGF1R	0000101000001010
IGF2	0010001100000010
IGF2R	0001000000110010
IGFBP3	0100000001101000
IGFBP5	0000110110000000
IGFBP6	1100000001010000
IGFBP7	0100010000000110
IGHA1	1001000110000000
IGHD	0001000100100010
IGHG1	0010000000101100
IGHG2	0100100000010001
IGHM	0010001010000100
IGKC	1000010011000000
IL10	0000101001100000
IL10RA	0000100100000110
IL10RB	0000101001000010
IL11	1010010010000000
IL11RA	0000110001100000
IL12A	0010000000100011
IL12B	0000011100000100
IL12RB1	0100010000101000
IL12RB2	0000010010101000
IL13RA1	0010001000010001
IL15	0011000010100000
IL15RA	0010001011000000
IL16	0000000010100110
IL17A	1000001001000010
IL17B	0001000001100100
IL17D	0000000001110010
IL17RA	1001010000100000
IL17RB	0000000100101010
IL17RE	0001010000000110
IL18	0010001000010100
IL18R1	0101000010000010
IL1A	0010101000010000
IL1B	1000100011000000
IL1R1	0000000001110001
IL1R2	1100010010000000
IL1RAP	0010000011000010
IL1RL1	1000010010100000
IL1RN	0010001010010000
IL2	0010100010000010
IL20	0000000001101010
IL20RA	0000010010100001
IL22RA1	0000110000001100
IL23A	0001000010100001
IL24	1000001000001001
IL27RA	1000000010000110
IL2RA	0001101000000010
IL2RB	0110000000001001
IL2RG	1000010000000011
IL32	1000010000010100
IL33	0000111000000100
IL34	1000001100100000
IL36G	0100000100000110
IL3RA	0100110000000001
IL4R	1000010000001010
IL6	1000110000010000
IL6R	0100100100100000
IL6ST	0000001011001000
IL7	0000010100110000
IL7R	1000000100101000
INHA	0010010100010000
INHBA	0100100101000000
INHBB	0000000000101011
INS	0001000000001110
INSR	0000000001010101
IRF3	0010000000010101
IRF4	0010010101000000
ITGA1	1001000011000000
ITGA2	0000100010010100
ITGA3	0110000000001100
ITGA5	0000001000010110
ITGA6	0001010010000010
ITGA9	0111000100000000
ITGAE	0100001001001000
ITGAL	1001010000010000
ITGAM	0010010000001001
ITGAV	0010101100000000
ITGAX	0000000110000101
ITGB1	0000100100000101
ITGB2	0000101000100001
ITGB4	0000000100101100
ITGB5	0001010100100000
ITGB6	0101000011000000
ITGB8	0100001000000110
ITK	0011010000000010
ITM2A	1000100010001000
JAG1	0000000010000111
JAK1	0000000101010100
JAK2	0100000001000101
JCHAIN	0101000000000011
JUN	1001001000010000
JUNB	0101001000000001
KDR	0110000010010000
KIT	0100001100010000
KITLG	1000001101000000
KLF2	0110100000010000
KLK3	0000111010000000
KLRB1	1001010000000010
KLRK1	0001001000101000
KRAS	1101000100000000
KRT1	0100001100100000
KRT10	0010000000110100
KRT13	0100100000101000
KRT14	0101100000000100
KRT15	0001000000110001
KRT16	0000010001001001
KRT17	0000001001010010
KRT18	0000000101001100
KRT19	0010000001100010
KRT20	0000101010010000
KRT23	0010001010000010
KRT24	0001100000010100
KRT4	0000000011101000
KRT5	0010000101001000
KRT6A	1000000000011100
KRT6B	0010001100000001
KRT6C	0010000010000101
KRT7	0011000010100000
KRT8	0011001000000100
KRT80	1000010000001100
KRT86	1000011000001000
LAG3	0110000010000001
LAIR1	1000111000000000
LAMP2	1000010100001000
LAMP3	1000010000000110
LCN2	0000100100100001
LDLR	0010001001000001
LEFTY1	0010000000101001
LEFTY2	1001100000001000
LEP	0000011000001100
LGALS1	0000000110100100
LGALS3	1100100000010000
LGALS3BP	0000011000011000
LGALS9	1010000010001000
LIF	1100000011000000
LIFR	0010111000000000
LINC02446	0000010101000001
LMNA	0000100001110000
LPAR5	0100000000111000
LTB	1000010001001000
LTBR	1000000001001001
LTF	0001010000001010
LUM	0010011000000100
LY6D	1000001010010000
LY75	0100000101010000
LYN	0000101010000010
LYZ	0000010001100001
MAF	0010000100010100
MALAT1	0001010001000001
MAML2	0010000001100001
MAP1LC3B	1001000000100100
MAPK13	0000000100100101
MAPK14	1001000000001010
MARCO	0000000100001110
MECOM	1000100000010100
MEG3	0110001000100000
MERTK	0001110010000000
MET	0001000100100001
MGP	1000000110010000
MIF	0010101000000100
MKI67	0100100001001000
MMP1	0000010100100100
MMP10	0000100010001001
MMP12	0001000101000010
MMP14	0001100001000001
MMP16	0100001011000000
MMP19	0001000010010010
MMP2	0001000001010100
MMP3	0001000100100001
MMP7	0010000000010011
MMP8	0010100001000010
MMP9	0001001100010000
MPO	0000010001100100
MRC1	0000100101010000
MRC2	1101001000000000
MS4A1	0001110000010000
MS4A4A	0101010000001000
MSMB	0010001001001000
MST1R	0001000010011000
MT1X	0000100010101000
MT2A	0010001001100000
MTOR	0001001100000100
MTRNR2L1	1100000010000100
MX1	1001100000100000
MXRA8	0000011000001001
MYC	0000000101001001
MYH11	1000010000100001
MYL9	0000000110010100
MZB1	0001100000001001
MZT2A	1000000100100001
NANOG	0100010001100000
NCR1	1000100110000000
NDRG1	1010000101000000
NEAT1	1000010001000010
NegPrb10	0010100010001000
NegPrb11	0001011001000000
NegPrb12	1000000000111000
NegPrb13	0001100000010010
NegPrb14	0000001100001100
NegPrb15	1010000001100000
NegPrb16	0000001101000010
NegPrb17	0001000000010110
NegPrb18	0100101000001000
NegPrb19	0000010110100000
NegPrb20	0001000100011000
NegPrb21	0001010001001000
NegPrb22	0010010000010001
NegPrb23	1000001000010010
NegPrb3	1010010001000000
NegPrb5	0100000000100101
NegPrb6	0010000001001100
NegPrb7	0101000010000010
NegPrb8	0100000011000100
NegPrb9	0000011100001000
NFKB1	1100100000000001
NFKBIA	0100010000101000
NGFR	0001110000100000
NKG7	0010010100010000
NLRC4	0001000110000001
NLRC5	0000000011000011
NLRP1	1010001100000000
NLRP2	0010000100100001
NLRP3	0001001011000000
NOD2	0101100000100000
NOSIP	0000100010100010
NOTCH1	0010100001000100
NOTCH2	0000100101000001
NOTCH3	0001001100100000
NPPB	1110000000001000
NPPC	0010100100000100
NPR1	0000010100100100
NPR2	1000001000100010
NPR3	0011000100000001
NR1H2	0011011000000000
NR1H3	1000110010000000
NR1H4	1100101000000000
NR3C1	0010000011000100
NRG1	0110000011000000
NRG4	1000000001110000
NRIP3	0000000111100000
NRXN1	0000001110001000
NRXN3	0010000110000001
NTRK2	0010010000100100
OAS1	0001000101000001
OAS2	1100001000001000
OAS3	0000000111000100
OASL	0011100100000000
OLFM4	0000111000000001
OLR1	1101000000000010
OSM	0001011000000100
OSMR	1001001000000100
OXER1	0010100000100010
OXGR1	0000011010000100
P2RX5	1000001011000000
P2RY12	1001000101000000
PARP1	0000000100111000
PCNA	0010000100001001
PDCD1	0000100000001011
PDCD1LG2	0001010110000000
PDGFA	0000000001010011
PDGFB	0010010001000010
PDGFC	1000000000111000
PDGFD	0000101000000101
PDGFRA	1001000010010000
PDGFRB	0010000000100110
PECAM1	1100110000000000
PF4	0100000011000001
PGF	0100000100010010
PGR	0000100000101010
PHLDA2	0011010010000000
PIGR	0000100101000010
PLA2R1	0100000000110001
PLAC8	0010010000001100
PNOC	0010010000010010
POU5F1	1011000000000010
PPARA	1001001100000000
PPARD	1000100001000100
PPARG	0000110000001100
PPBP	0000000010111000
PRF1	0000010011000001
PROK2	1010000001000100
PROKR1	0010000010110000
PRSS2	0000010010010100
PSAP	0001000100100100
PSCA	1010100000010000
PTGDR2	0100000110001000
PTGDS	0100001010000100
PTGES	1000000010000011
PTGES2	0000000000101110
PTGES3	1000100100010000
PTGIS	1001100000000010
PTGS1	0101010100000000
PTGS2	0100000010100100
PTHLH	0101100000000001
PTK2	0001011010000000
PTK6	0000001001100100
PTPRC	0000101000010001
PTPRCAP	0000010101000010
PTTG1	0000000101101000
QRFPR	1100100001000000
RAC1	0010010010010000
RAC2	0000011000001010
RAD51	0100000000101010
RAMP1	1000000100010001
RAMP2	0100100001000010
RAMP3	1000100000010100
RARA	0000110011000000
RARB	0100000001100010
RARG	1011100000000000
RARRES1	0001000001100010
RARRES2	0001010011000000
RB1	1000000110000010
RBPJ	0011000001000100
REG1A	0001000000011100
RELA	0000000010010011
RELT	0000010001000011
RGCC	0000100001011000
RGS1	0110001010000000
RGS2	0000101000101000
RGS5	0000100000010110
RNF43	0001010000001001
ROR1	0100001101000000
RORA	0001001100010000
RPL21	0010000000011001
RPL22	0000000000110110
RPL32	0101100001000000
RPL34	0001001100000010
RPL37	0000001001001100
RPS4Y1	0111000001000000
RSPO1	0100100001000100
RSPO2	1000000101001000
RSPO3	0000110000011000
RUNX3	0000100000100101
RXRA	0010100000101000
RXRB	0001000101001000
RYK	1010000000100010
S100A10	1000100100000001
S100A2	0101000100010000
S100A4	0001101000001000
S100A6	0000000000110101
S100A8	1000000100100100
S100A9	0001100010001000
S100B	0001001010000001
S100P	0100110000100000
SAA1	0110000100000100
SAA2	0011110000000000
SAT1	0100000001011000
SCG5	0100000010010010
SCGB3A1	0101000001001000
SEC23A	1000000001010010
SEC61G	1000001100000100
SELENOP	0001000001101000
SELL	0010100000100100
SELPLG	0010110000100000
SERPINA1	1010100010000000
SERPINA3	1001100100000000
SERPINB5	0010001100100000
SERPINH1	0001101001000000
SFN	0001101000100000
SIGIRR	1000000000100101
SLC2A1	0000000110001001
SLC2A4	0010001001000100
SLC40A1	0100000110000001
SLPI	0011010000001000
SMAD2	0000001000100011
SMAD3	0000100100010010
SMAD4	1001100000000100
SMARCB1	1011000000000010
SMO	1000011100000000
SNAI1	0000011000010010
SNAI2	0010100010000010
SOD1	0000000011001010
SOD2	0000011100000001
SOSTDC1	0000110001000100
SOX2	0000100011100000
SOX4	0110010000000010
SOX9	1000010000100010
SPARCL1	0010000100000110
SPINK1	0100000111000000
SPOCK2	0000001101000001
SPP1	0000000011100001
SPRY2	0010001100000010
SPRY4	0001101000010000
SQSTM1	0001000000110100
SRC	1000000001001010
SREBF1	0100000001000011
SRGN	1010011000000000
SST	0100100010100000
ST6GAL1	0100011000000010
ST6GALNAC3	0011010000010000
STAT1	1001011000000000
STAT3	1100001010000000
STAT4	0000010010001010
STAT5A	1001100000100000
STAT5B	1000001001000001
STAT6	0100100010010000
STMN1	0111000000000001
SUCNR1	0100110010000000
SYK	1011000010000000
TACSTD2	0110000000010100
TAGLN	0001100001000010
TAP1	0110000001100000
TAP2	0000000001000111
TBX21	0110000001010000
TCL1A	0110000001000100
TEK	0010110001000000
TFEB	1000000110100000
TGFB1	0101001100000000
TGFB2	0110001000000001
TGFB3	1100000010100000
TGFBR1	0100001100000010
TGFBR2	1000001010000010
THBS1	1000010001000001
THBS2	0100001000011000
TIE1	0110000010000010
TIGIT	0000000111000010
TIMP1	0110100010000000
TLR1	0001100010000100
TLR2	0000100011010000
TLR3	0000000010110010
TLR4	0000000100001101
TLR5	0000110100001000
TLR7	1010000100000001
TLR8	0110000100010000
TM4SF1	0010010000000011
TNF	1000000000010011
TNFAIP6	0110000010100000
TNFRSF10A	1001000000101000
TNFRSF10B	0101000000100100
TNFRSF10D	0000000010011100
TNFRSF11A	0000100001001001
TNFRSF11B	0010010011000000
TNFRSF12A	0010110000000010
TNFRSF13B	0000101100100000
TNFRSF14	0000101100010000
TNFRSF17	0000110001001000
TNFRSF18	0000000001001101
TNFRSF19	0000110000010001
TNFRSF1A	0001001000100001
TNFRSF1B	0000001001100010
TNFRSF21	1000000100000101
TNFRSF4	0101000000001100
TNFRSF9	0001100011000000
TNFSF10	0010011001000000
TNFSF12	0001000100001001
TNFSF13B	0100000000001101
TNFSF14	0000100110000001
TNFSF15	0100001001010000
TNFSF18	1000000000001011
TNFSF4	0000001000101010
TNFSF8	0001010000010001
TNFSF9	0000001100000011
TOP2A	0000001110000100
TOX	0000001001100001
TP53	0000000100010110
TPM1	0000000011001100
TPM2	0010101000000010
TPSAB1	0010000110001000
TPSB2	0010000011001000
TSC22D1	0010000000010110
TSHZ2	0000000100110010
TSLP	0000010010010001
TTR	0000010100000110
TUBB	0010100001100000
TUBB4B	0000000100000111
TWIST1	0010000000111000
TWIST2	0000100001000110
TXK	0011000000101000
TYK2	0100001100100000
TYMS	0000001001010001
TYROBP	0101000000110000
UBE2C	1001000100000010
UCP1	0000010000001101
UPK3A	0110001000001000
VCAM1	0001000100010100
VCAN	0100010000010010
VEGFA	0010001000000011
VEGFB	0000110100000001
VEGFC	0001010100000100
VEGFD	0000110100001000
VHL	1000101000000001
VIM	0000010000101001
VPREB3	1000000000001110
VSIR	1010000000100100
VTN	0001100100001000
VWF	1010101000000000
WIF1	0110000001000100
WNT10B	1000010010000100
WNT11	0000100110001000
WNT2	1000001000101000
WNT2B	0000000010101010
WNT3	0000100000110001
WNT5A	0100011001000000
WNT5B	0000011000000011
WNT7A	0100001000000101
WNT7B	0000011000000110
WNT9A	0000010100010100
XBP1	0010000101000100
XCL1	0010001010010000
XCL2	0100100100010000
YBX3	0010001000011000
YES1	1100000000000011
ZFP36	1001000100000100
BlankCode1	0001010000100100
BlankCode2	0010101001000000
BlankCode3	0001010010000001
BlankCode4	0110000000100100
BlankCode5	0001000010000101
BlankCode6	1000001000100100
BlankCode7	0000101100000010
BlankCode8	0000000010001110
BlankCode9	0000000001100101
BlankCode10	0010100000000101
BlankCode11	0010000000001011
BlankCode12	0000010100100001
BlankCode13	1010011000000000
BlankCode14	0001000000101001
BlankCode15	0110010000000010
BlankCode16	0000000101000110
BlankCode17	1000000001000011
BlankCode18	0000000011001001
BlankCode19	0010000110000010
BlankCode20	0000110001000010
BlankCode21	0011000100000100
BlankCode22	1000000101100000
BlankCode23	1000000000011010
BlankCode24	0000001010101000
BlankCode25	0000010000000111
BlankCode26	1010000001010000
BlankCode27	0100000011001000
BlankCode28	0100001000100100
BlankCode29	1000001000010010
BlankCode30	0000000100111000
BlankCode31	1000101000000001
BlankCode32	0000100000010101
BlankCode33	0011000001000001
BlankCode34	0000011100010000
BlankCode35	1001000000000011
BlankCode36	1000100010001000
BlankCode37	0101000000100010
BlankCode38	1010000100000100
BlankCode39	0110010001000000
BlankCode40	0000101100100000
BlankCode41	1000000010100100
BlankCode42	0000100100010001
BlankCode43	0100001000100010
BlankCode44	1010100000000010
BlankCode45	0001001001100000
BlankCode46	0100100100000010
BlankCode47	0010001000100100
BlankCode48	0100110000010000
BlankCode49	1001010001000000
BlankCode50	0000000110011000
BlankCode51	1000000110000001
BlankCode52	1011000000000100
BlankCode53	0101000001010000
BlankCode54	0000010000101100
BlankCode55	0100100000101000
BlankCode56	0010010000000101
BlankCode57	0100000000001110
BlankCode58	1010000000100001
BlankCode59	0001101010000000
BlankCode60	1000100100100000
BlankCode61	0100000100000101
BlankCode62	0000110000010100
BlankCode63	1001001000000010
BlankCode64	0100101000000010
BlankCode65	1000000010001001
BlankCode66	0010000101010000
BlankCode67	0011000000011000
BlankCode68	1001010000000100
BlankCode69	0001100000000011
BlankCode70	0001010000010010
BlankCode71	0000111000100000
BlankCode72	1011000000100000
BlankCode73	0100011010000000
BlankCode74	1000000000100011
BlankCode75	0100000101000100
BlankCode76	0010000001000110
BlankCode77	0100000100000110
BlankCode78	0001000111000000
BlankCode79	0000010000100011
BlankCode80	0100001010000010
BlankCode81	1000000000101100
BlankCode82	1000000010010010
BlankCode83	0000100011000100
BlankCode84	0100001010000001
BlankCode85	0000000001011010
BlankCode86	0001100101000000
BlankCode87	1000000100100010
BlankCode88	1100010000000100
BlankCode89	0011001000001000
BlankCode90	0101000100001000
BlankCode91	1001001000000001
BlankCode92	0000001010001100
BlankCode93	0010000000101010
BlankCode94	0100010000100100
BlankCode95	0000100001100001
BlankCode96	0100101000000010
BlankCode97	0100010001010000
BlankCode98	1100000000100010
BlankCode99	0001000110000010
BlankCode100	0011001000000010
BlankCode101	0011000000110000
BlankCode102	0010000000011010
BlankCode103	1000110000000010
BlankCode104	1010010000000010
BlankCode105	0100001000010100
BlankCode106	0100000010110000
BlankCode107	0100000100100010
BlankCode108	0000000000110101
BlankCode109	0001010000100001
BlankCode110	0001010010010000
BlankCode111	0001010000011000
BlankCode112	0001001000011000
BlankCode113	0000110000000101
BlankCode114	0010001000001100
BlankCode115	0000001000101001
BlankCode116	1000001000100001
BlankCode117	1000001000001100
BlankCode118	0000100010000110
BlankCode119	1001001001000000
BlankCode120	0010001000000101
BlankCode121	1010100000000100
BlankCode122	1000110100000000
BlankCode123	0010100000001001
BlankCode124	0100010000000101
BlankCode125	0000100010000101
BlankCode126	0000011000100010
BlankCode127	0101001000010000
BlankCode128	0000100110000100
BlankCode129	1010010000000100
BlankCode130	0010000100101000
BlankCode131	0101010000000100
BlankCode132	0000001000001011
BlankCode133	0000011000100001
BlankCode134	0100000000010011
BlankCode135	0000000011000101
BlankCode136	0010000011000001
BlankCode137	0000001100000011
BlankCode138	0101000001000001
BlankCode139	0100010010000010
BlankCode140	0100010010000100
BlankCode141	0110000001000001
BlankCode142	1010001010000000
BlankCode143	0010011000100000
BlankCode144	1010010010000000
BlankCode145	0000100000001101
BlankCode146	1010101000000000
BlankCode147	0010010000100001
BlankCode148	0001111000000000
BlankCode149	1000100001000001
BlankCode150	1011010000000000
BlankCode151	0001000010001100
BlankCode152	0000000000111001
BlankCode153	0010000000000111
BlankCode154	0000101000001010
BlankCode155	0100000000000111
BlankCode156	0110100100000000
BlankCode157	1001000000010010
BlankCode158	0000000101010010
BlankCode159	0000110000010010
BlankCode160	0001010000101000
BlankCode161	0000101000000011
BlankCode162	1010000000000110
BlankCode163	0010010000000110
BlankCode164	0001000001110000
BlankCode165	0101000000010010
BlankCode166	1000001010100000
BlankCode167	0110000000000110
BlankCode168	0010100100100000
BlankCode169	0100000000011100
BlankCode170	0100000100100001
BlankCode171	0110000100000010
BlankCode172	1000000010100001
BlankCode173	0000110001000100
BlankCode174	0000001001011000
BlankCode175	0100000010001010
BlankCode176	0011010100000000
BlankCode177	1010000100000010
BlankCode178	0000101000011000
BlankCode179	0010000100010001
BlankCode180	1100000000000110
BlankCode181	0001001000100100
BlankCode182	0000011010000010
BlankCode183	0010001000100010
BlankCode184	1010000110000000
BlankCode185	0001001100000100
BlankCode186	0110001001000000
BlankCode187	0011000001000010
BlankCode188	1101000001000000
BlankCode189	0000011100010000
BlankCode190	0101100000001000
BlankCode191	0100010100001000
BlankCode192	0101100010000000
BlankCode193	0001001010100000
BlankCode194	1001000000010001
BlankCode195	1101010000000000
BlankCode196	1000101001000000
BlankCode197	0000001100000101
BlankCode198	1100000001000010
BlankCode199	0100100001100000
BlankCode200	0100010010010000
BlankCode201	0010100010000001
BlankCode202	1000010000100100
BlankCode203	0010010110000000
BlankCode204	0000001111000000
BlankCode205	0000000001011100
BlankCode206	1000001100000001
BlankCode207	0000101000110000
BlankCode208	1000000010000101
BlankCode209	1100010000001000
BlankCode210	0001000001100100
BlankCode211	0010001000000110
BlankCode212	0001010100100000
BlankCode213	1010000000101000
BlankCode214	0100000000010101
BlankCode215	0011010000000001
BlankCode216	1011000000010000
BlankCode217	0001001010000010
BlankCode218	1000101000000100
BlankCode219	0000010011001000
BlankCode220	0000001000011010
BlankCode221	0001100000000110
BlankCode222	0001100000001001
BlankCode223	0101011000000000
BlankCode224	0011000001001000
BlankCode225	0110000000000011
BlankCode226	0000000101010001
BlankCode227	0001000010010001
BlankCode228	0000100100001100
BlankCode229	0000100100100010
BlankCode230	0100000000101100
