## Supplemental Table 4 for "High-plex Multiomic Analysis in FFPE at Subcellular Level by Spatial Molecular Imaging"

	Mean total counts per cell	1st quartile total counts per cell	3rd quartile total counts per cell	Mean counts per target per cell	1st quartile of per cell target means	3rd quartile of per cell target means	Mean counts per negative target per cell	1st quartile of per cell negative target means	3rd quartile of per cell negative target means
CCRF-CEM	367.9733416	171	494	0.370567313	0.172205438	0.497482377	0.05249845	0	0.1
COLO205	539.6213018	315	723	0.543425279	0.317220544	0.728096677	0.089659059	0	0.15
DU145	405.5966678	186	567	0.408455859	0.187311178	0.570996979	0.052481777	0	0.1
EKVX	739.4498328	352.5	1046.25	0.74466247	0.354984894	1.053625378	0.078051839	0	0.1
HCT116	658.8092369	383.25	890	0.663453411	0.385951662	0.896273917	0.076885319	0	0.1
HL60	171.4465312	78	247	0.172655117	0.078549849	0.248741188	0.020850901	0	0.05
HOP92	426.4904877	176.5	603.5	0.429496966	0.177744209	0.60775428	0.083552404	0	0.1
HS578T	767.0650183	193	1168.5	0.772472325	0.194360524	1.17673716	0.096039377	0	0.15
IGROV1	98.96816114	38	135	0.099665822	0.038267875	0.135951662	0.024918778	0	0.05
M14	599.668581	361	797	0.603895852	0.363544814	0.802618328	0.068138311	0	0.1
MDA-MB-468	487.6386057	227	686	0.491076139	0.228600201	0.690835851	0.065110161	0	0.1
MOLT4	144.1936079	70	178	0.145210078	0.070493454	0.179254783	0.037523049	0	0.05
PC3	342.9908116	163.75	473	0.345408672	0.16490433	0.47633434	0.044812404	0	0.05
RPMI-8226	587.2127145	250	842	0.59135218	0.251762336	0.847935549	0.088319402	0	0.15
SKMEL2	511.9043613	224	720	0.515512952	0.225579053	0.725075529	0.064567191	0	0.1
SUDHL4	468.7662627	217	690	0.472070758	0.218529708	0.694864048	0.044894832	0	0.05
*Note: Per target counts exclude negative targets
