## Supplemental Table 5 for "High-plex Multiomic Analysis in FFPE at Subcellular Level by Spatial Molecular Imaging"

### Sheet: Sheet1
	SMI Sample Summary
Tissue type	FFPE human lung
Panel	960 plex
Number of slides analyzed	8
Total tissue area analyzed (XY plane)	~150 mm2
Number of Field of Views (FOVs)	233
Total number of cells	800327
Number of cells analyzed	768313
% Cells passed QC (≥ 20 transcripts)	0.96
Transcripts detected	259604214
% of transcripts assigned a cell	0.79	per cell?
Cellular transcripts/μm3	0.44
Mean transcripts/cell	257	265 in Dr. Beechem's table
Mean negatives/target/cell	0.04
Genes detected	848
% Genes detected	0.88
cellZero_tx	54075194
cubic_um_measured	7.5348e+08
transcript_per_cubic_um	0.343777
cellular_cubic_um_measured	4.66158e+08
genes_detected	848
perc_genes_detected	88.33
q1_tx_per_cell.10%	42
q9_tx_per_cell.90%	551
mean_tx_per_cell_per_target	0.268
mean_negs_per_cell	0.852
-6.1% 2.6% 1.9% -0.5% 2.0%
39.9% 53.6% 59.3% 44.7% 33.6%
28.2% 18.7% 15.3% 23.4% 43.3%
30.2% 26.5% 24.2% 30.4% 20.5%
1.7% 1.1% 1.2% 1.6% 2.6%

### Sheet: Sheet2
Category	Total*	Lung 5_rep 3	Lung 5_rep 4	Lung 5_rep 5	Lung 6	Lung 9_rep 1	Lung 9_rep 2	Lung 12	Lung 13
Tissue type	FFPE human lung	FFPE human lung	FFPE human lung	FFPE human lung	FFPE human lung	FFPE human lung	FFPE human lung	FFPE human lung	FFPE human lung
Panel	980 plex	980 plex	980 plex	980 plex	980 plex	980 plex	980 plex	980 plex	980 plex
Number of slides analyzed	8	1	1	1	1	1	1	1	1
Total tissue area analyzed (μm3)	7.5348e+08	9.70146e+07	9.70146e+07	9.70146e+07	9.70146e+07	6.46764e+07	1.45522e+08	9.0547e+07	6.46764e+07
Number of Field of Views (FOVs)	233	30	30	30	30	20	45	28	20
Total number of cells	800327	100292	106660	100264	93795	91972	150504	73997	82843
% Cells passed QC (≥ 20 transcripts)	96.1	94.7	99.29	97.64	96.16	95.33	92.83	96.61	98.12
Number of cells analyzed	769114	94976.5	105903	97897.8	90193.3	87676.9	139713	71488.5	81285.6
Transcripts detected	262649897	36505900	42342772	31583902	35952059	26404493	33597576	26074273	30188922
% of transcripts assigned to cells	79.24	81.66	83.26	82.12	80.88	85.72	71.22	69.11	77.73
Cellular transcripts/μm3	0.446	0.523	0.59	0.456	0.423	0.456	0.28	0.393	0.547
Mean transcripts/cell	260	297	331	259	310	246	159	244	283
Mean negatives/cell/target	0.0429	0.0323	0.0611	0.0283	0.0238	0.0415	0.0412	0.076	0.0463
Genes detected	850	874	763	865	849	805	724	629	736
% Genes detected	88.54	91.04	79.48	90.1	88.44	83.85	75.42	65.52	76.67
Mean false call/cell/target	0.00919	0.00578	0.00955	0.00755	0.00997	0.0105	0.00826	0.00895	0.0144
*Aggregated Data from the eight NSCLC samples. Estimated error rates: ~ 5% to 9% due to segmentation errors and ~ 12.3% due to extrapolated: (Mean negatives / cell/ target) X (980 total targets per cell) X (number of cells analyzed) / (total transcripts detected)
