## Supplemental Table 6 for "High-plex Multiomic Analysis in FFPE at Subcellular Level by Spatial Molecular Imaging"

### Sheet: Sheet1
	Tissue	Sample Type	Rough Size	FOVs	Sex	Age	Ethnicity	Matrix	Histological diagnosis	Grade	TNM	Stage	Tumor size	Metastases	Date of surgery	Tumor content %	Weight (gm)	RIN
Lung 5 - 3 rep (serial)	Lung 5		14x15	397	F	63	Caucasian	lung	adenocarcinoma	G1	T2aN2M0	IIIA	4x3x2; 3.5x3x2; 2.5x1x1.7	2/19 lymph nodes	03/02/2018	75
Lung 6	Lung 6		17x18		M	66	Caucasian	lung	squamous cell carcinoma	G2	T2bN2M0	IIIA	6.5x6x5	7/19 lymph nodes	2017-02-15	90
Lung 9 - 2 rep (non-serial)	Lung 9	FFPE			F	65	Caucasian	lung	adenocarcinoma	G3	T3N1M0	IIIA	7x6x6	3/9 lymph nodes	2018-06-20	65	43271
Lung 10 - analyzed but not used	Lung 10	FFPE			F	77	Caucasian	lung	adenocarcinoma	G2	T2bN1M0	IIB	5x4x4	2/15 lymph nodes	2018-06-07	90
Lung 11 - analyzed but not used	Lung 11	FFPE			F	66	Caucasian	lung	adenocarcinoma	G2	T2aN2M0	IIIA	4x3x3	6/33 lymph nodes	04/10/2019	100	0.6	8
Lung 12 - used	Lung 12	FFPE			F	62	Caucasian	lung	adenocarcinoma	G3	T4N0M0	IIIA	14x10x8	0/14 lymph nodes	04/04/2018	85	0.7	9.4
Lung 13 - used	Lung 13	FFPE			M	77	Caucasian	lung	adenocarcinoma	G1	T3N0M0	IIB	4.5x3x3; 1 cm	3/12 lymph nodes	05/24/2017	55	0.6	8.3

### Sheet: Sheet2
Tissue	Sample Type	Rough Size	FOVs	Sex	Age	Ethnicity	Matrix	Histological diagnosis	Grade	TNM	Stage	Tumor size	Metastases	Date of surgery	Tumor content %	Weight (gm)
Lung 5 3 replicates (serial sections)		14x15	397	F	63	Caucasian	lung	adenocarcinoma	G1	T2aN2M0	IIIA	4x3x2; 3.5x3x2; 2.5x1x1.7	2/19 lymph nodes	03/02/2018	75
Lung 6		17x18		M	66	Caucasian	lung	squamous cell carcinoma	G2	T2bN2M0	IIIA	6.5x6x5	7/19 lymph nodes	2017-02-15	90
Lung 9 2 replicates (non-serial)	FFPE			F	65	Caucasian	lung	adenocarcinoma	G3	T3N1M0	IIIA	7x6x6	3/9 lymph nodes	2018-06-20	65	43271
Lung 12	FFPE			F	62	Caucasian	lung	adenocarcinoma	G3	T4N0M0	IIIA	14x10x8	0/14 lymph nodes	04/04/2018	85	0.7
Lung 13	FFPE			M	77	Caucasian	lung	adenocarcinoma	G1	T3N0M0	IIB	4.5x3x3; 1 cm	3/12 lymph nodes	05/24/2017	55	0.6
