## Supplemental Table 7 for "High-plex Multiomic Analysis in FFPE at Subcellular Level by Spatial Molecular Imaging"

### Sheet: Sheet1
Sample	FFPE section thickness (μm)	RNA yield (ng)	RIN	DV200 (%)	RNA quality based on DV200*	Cells passed QC for SMI (%)
Lung 5	20	195	unmeasurable	21	too degraded	97.2
Lung 9	20	3036	2.3	65	medium	94.1
Lung 12	20	2029	2.4	64	medium	96.6
Lung 13	2x20	460	1.8	23	too degraded	98.1
	*Illumina technical note "Evaluating RNA Quality from FFPE Samples" (ref)
