## Supplemental Table 8 for "High-plex Multiomic Analysis in FFPE at Subcellular Level by Spatial Molecular Imaging"

	Mean total counts	1st quartile total counts	3rd quartile total counts	Mean negprobe mean	1st quartile negprobe mean	3rd quartile negprobe mean
Lung12	248.245568271065	108	319	0.0777838550431953	0	0.1
Lung13	285.502018809395	119	381	0.0470634940174307	0	0.05
Lung5-3	308.616905777433	142	413	0.0337054345829677	0	0.05
Lung5-4	330.233336483932	164	433	0.0613449905482042	0	0.1
Lung5-5	262.716345121615	117	347	0.0288209673956384	0	0.05
Lung6	319.034854126146	135	444	0.0245162545151431	0	0.05
Lung9	202.194601734842	70	268	0.0436592400158513	0	0.05
