## Supplemental Table 10 for "High-plex Multiomic Analysis in FFPE at Subcellular Level by Spatial Molecular Imaging"

### Sheet: 108-plex assay
Protein	Gene	UniprotID	Component
ATPase/CD298	ATP1B3	P54709	Morphology
CD45-m	PTPRC	P08575	Morphology
PanCK	N-A	N-A	Morphology
CD68	CD68	P34810	Morphology
MsIgG1	N-A	N-A	Control
MsIgG2a	N-A	N-A	Control
RbIgG	N-A	N-A	Control
B2M	B2M	P61769	Assay
GAPDH	GAPDH	P04406	Assay
H3C1	H3C1	P68431	Assay
panAKT	AKT2;AKT3;AKT1	P31751;Q9Y243;P31749	Assay
S6	RPS6	P62753	Assay
VIM	VIM	P08670	Assay
4-1BB	TNFRSF9	Q07011	Assay
ARG1	ARG1	P05089	Assay
B7-H3	CD276	Q5ZPR3	Assay
BAD	BAD	Q92934	Assay
BCL2	BCL2	P10415	Assay
BCL6	BCL6	P41182	Assay
BCLXL	BCL2L1	Q07817	Assay
Beta-catenin	CTNNB1	P35222	Assay
BIM	BCL2L11	O43521	Assay
BRAF	BRAF	P15056	Assay
cCASP9	CASP9	P55211	Assay
CCR7	CCR7	P32248	Assay
CD107a	LAMP1	P11279	Assay
CD11b	ITGAM	P11215	Assay
CD11c	ITGAX	P20702	Assay
CD127	IL7R	P16871	Assay
CD138	SDC1	P18827	Assay
CD14	CD14	P08571	Assay
CD15	FUT4	Q9Y231	Assay
CD16	FCGR3A	P08637	Assay
CD163	CD163	Q86VB7	Assay
CD20	MS4A1	P11836	Assay
CD206	MRC1	P22897	Assay
CD25	IL2RA	P01589	Assay
CD27	CD27	P26842	Assay
CD3	CD3D;CD3E;CD3G	P04234;P09693;P07766	Assay
CD31	PECAM1	P16284	Assay
CD34	CD34	P28906	Assay
CD39	ENTPD1	P49961	Assay
CD4	CD4	P01730	Assay
CD40	CD40	P25942	Assay
CD44	CD44	P16070	Assay
CD45	PTPRC	P08575	Assay
CD45RO	PTPRC	P08575	Assay
CD56	NCAM1	P13591	Assay
CD66b	CEACAM8	P31997	Assay
CD68	CD68	P34810	Assay
CD8	CD8A	P01732	Assay
CD80	CD80	P33681	Assay
CD95	FAS	P25445	Assay
CTLA4	CTLA4	P16410	Assay
Desmin	DES	P17661	Assay
EGFR	EGFR	P00533	Assay
EPCAM	EPCAM	P16422	Assay
ER-alpha	ESR1	P03372	Assay
FN1	FN1	P02751	Assay
FOXP3	FOXP3	Q9BZS1	Assay
GATA3	GATA3	P23771	Assay
GITR	TNFRSF18	Q9Y5U5	Assay
GZMA	GZMA	P12544	Assay
GZMB	GZMB	P10144	Assay
HER2	ERBB2	P04626	Assay
HLA-DRA	HLA-DRA	P01903	Assay
ICOS	ICOS	Q9Y6W8	Assay
IDO1	IDO1	P14902	Assay
IgD	IGHD	P01880	Assay
IL-18	IL18	Q14116	Assay
IL-1B	IL1B	P01584	Assay
iNOS	NOS2	P35228	Assay
KI67	MKI67	P46013	Assay
LAG3	LAG3	P18627	Assay
MART1	MLANA	Q16655	Assay
MET	MET	P08581	Assay
MPO	MPO	P05164	Assay
NeuN	RBFOX3	A6NFN3	Assay
NF1	NF1	P21359	Assay
NF-kBp65	RELA	Q04206	Assay
NT5E	NT5E	P21589	Assay
NY-ESO-1	CTAG1B	P78358	Assay
OX40L	TNFSF4	P23510	Assay
p44MAPKERK	MAPK3;MAPK1	P27361;P28482	Assay
p53	TP53	P04637	Assay
pAKT1	AKT1	P31749	Assay
panRAS	NRAS;KRAS;HRAS	P01116	Assay
PARP	PARP1	P09874	Assay
PD1	PDCD1	Q15116	Assay
PDL1	CD274	Q9NZQ7	Assay
PDL2	PDCD1LG2	Q9BQ51	Assay
pGSK3A-S21-pGSK3B-S9	GSK3B;GSK3A	P49841	Assay
pJNK	MAPK8	P45983	Assay
PLCG1	PLCG1	P19174	Assay
pMEK1	MAP2K1;MAP2K2	P36507;Q02750	Assay
pp38MAPK	MAPK14;MAPK13;MAPK12;MAPK11	Q16539;O15264 ;P53778;Q15759	Assay
pp44MAPKERK	MAPK3;MAPK1	P27361;P28482	Assay
pp90RSK	RPS6KA1	Q15418	Assay
pPRAS40	AKT1S1	Q96B36	Assay
PR	PGR	P06401	Assay
PTEN	PTEN	P60484	Assay
pTuberin-T1462	TSC2	P49815	Assay
SMA	ACTA2	P62736	Assay
STING	STING1	Q86WV6	Assay
T-bet	TBX21	Q9UL17	Assay
TCF-1	TCF7	P36402	Assay
TIM3	HAVCR2	Q8TDQ0	Assay
VISTA	VSIR	Q9H7M9	Assay

### Sheet: 80-plex assay
Protein	Gene	UniprotID	Component
MsIgG1	N-A	N-A	Control
MsIgG2a	N-A	N-A	Control
RbIgG	N-A	N-A	Control
GAPDH	GAPDH	P04406	Assay
H3C1	H3C1	P68431	Assay
panAKT	AKT2;AKT3;AKT1	P31751;Q9Y243;P31749	Assay
S6	RPS6	P62753	Assay
VIM	VIM	P08670	Assay
4-1BB	TNFRSF9	Q07011	Assay
ARG1	ARG1	P05089	Assay
B2M	B2M	P61769	Assay
B7-H3	CD276	Q5ZPR3	Assay
BAD	BAD	Q92934	Assay
BCL2	BCL2	P10415	Assay
BCL6	BCL6	P41182	Assay
BCLXL	BCL2L1	Q07817	Assay
BIM	BCL2L11	O43521	Assay
cCASP9	CASP9	P55211	Assay
CD11c	ITGAX	P20702	Assay
CD127	IL7R	P16871	Assay
CD14	CD14	P08571	Assay
CD163	CD163	Q86VB7	Assay
CD20	MS4A1	P11836	Assay
CD25	IL2RA	P01589	Assay
CD27	CD27	P26842	Assay
CD3	CD3D;CD3E;CD3G	P04234;P09693;P07766	Assay
CD31	PECAM1	P16284	Assay
CD34	CD34	P28906	Assay
CD39	ENTPD1	P49961	Assay
CD4	CD4	P01730	Assay
CD40	CD40	P25942	Assay
CD44	CD44	P16070	Assay
CD45	PTPRC	P08575	Assay
CD45RO	PTPRC	P08575	Assay
CD56	NCAM1	P13591	Assay
CD66b	CEACAM8	P31997	Assay
CD68	CD68	P34810	Assay
CD8	CD8A	P01732	Assay
CD80	CD80	P33681	Assay
CD95	FAS	P25445	Assay
EPCAM	EPCAM	P16422	Assay
ER-alpha	ESR1	P03372	Assay
FN1	FN1	P02751	Assay
FOXP3	FOXP3	Q9BZS1	Assay
GITR	TNFRSF18	Q9Y5U5	Assay
GZMA	GZMA	P12544	Assay
GZMB	GZMB	P10144	Assay
HER2	ERBB2	P04626	Assay
HLA-DRA	HLA-DRA	P01903	Assay
ICOS	ICOS	Q9Y6W8	Assay
IDO1	IDO1	P14902	Assay
KI67	MKI67	P46013	Assay
LAG3	LAG3	P18627	Assay
MART1	MLANA	Q16655	Assay
NeuN	RBFOX3	A6NFN3	Assay
NY-ESO-1	CTAG1B	P78358	Assay
OX40L	TNFSF4	P23510	Assay
p44MAPKERK	MAPK3;MAPK1	P27361;P28482	Assay
p53	TP53	P04637	Assay
pAKT1	AKT1	P31749	Assay
panRAS	NRAS;KRAS;HRAS	P01116	Assay
PARP	PARP1	P09874	Assay
PD1	PDCD1	Q15116	Assay
PDL1	CD274	Q9NZQ7	Assay
PDL2	PDCD1LG2	Q9BQ51	Assay
pJNK	MAPK8	P45983	Assay
PLCG1	PLCG1	P19174	Assay
pMEK1	MAP2K1;MAP2K2	P36507;Q02750	Assay
pp38MAPK	MAPK14;MAPK13;MAPK12;MAPK11	Q16539;O15264 ;P53778;Q15759	Assay
pp44MAPKERK	MAPK3;MAPK1	P27361;P28482	Assay
pp90RSK	RPS6KA1	Q15418	Assay
pPRAS40	AKT1S1	Q96B36	Assay
PR	PGR	P06401	Assay
PTEN	PTEN	P60484	Assay
SMA	ACTA2	P62736	Assay
STING	STING1	Q86WV6	Assay
TIM3	HAVCR2	Q8TDQ0	Assay
VISTA	VSIR	Q9H7M9	Assay
CD45	PTPRC	P08575	Morphology
PanCk	KRT14;KRT1;KRT2;KRT19;KRT6A;KRT16;KRT16;KRT8;KRT6B;KRT5;KRT10;KRT3	N-A	Morphology
CD298	ATP1B3	P54709	Morphology
