## Supplemental Table 11 for "High-plex Multiomic Analysis in FFPE at Subcellular Level by Spatial Molecular Imaging"

### Sheet: nbcs_seqs
Seq Name	rp_class	dseq
rpd_B	dye	/5Alex488N/CCTGCGAATGAGTCG
rpd_G	dye	/5ATTO532N/TCGAGTGCATGAGCT
rpd_R	dye	/5Alex647N/AGTAGACCTGGCGTC
rpd_Y	dye	/5Dy605N/ATCACCGTGCAGCTA
rpu_B	sub-branch	TGCGACGCACCTAT/iSpPC/CGACTCATTCGCAGGCGACTCATTCGCAGGCGACTCATTCGCAGGCGACTCATTCGCAGGCGACTCATTCGCAGG
rpu_G	sub-branch	AAGGTGTGCAGCCT/iSpPC/AGCTCATGCACTCGAAGCTCATGCACTCGAAGCTCATGCACTCGAAGCTCATGCACTCGAAGCTCATGCACTCGA
rpu_R	sub-branch	ACTGTTGCCGCCAA/iSpPC/GACGCCAGGTCTACTGACGCCAGGTCTACTGACGCCAGGTCTACTGACGCCAGGTCTACTGACGCCAGGTCTACT
rpu_Y	sub-branch	AACGCCATTTGCCG/iSpPC/TAGCTGCACGGTGATTAGCTGCACGGTGATTAGCTGCACGGTGATTAGCTGCACGGTGATTAGCTGCACGGTGAT
nBC14_BB_FL	nBC	ATAGGTGCGTCGCAATAGGTGCGTCGCAATAGGTGCGTCGCAATAGGTGCGTCGCAATAGGTGCGTCGCAATAGGTGCGTCGCA[NSSpPC]NNNNNNNNNNNNNN
nBC16_GG_FL	nBC	AGGCTGCACACCTTAGGCTGCACACCTTAGGCTGCACACCTTAGGCTGCACACCTTAGGCTGCACACCTTAGGCTGCACACCTT[NSSpPC]NNNNNNNNNNNNNN
nBC14_RR_FL	nBC	TTGGCGGCAACAGTTTGGCGGCAACAGTTTGGCGGCAACAGTTTGGCGGCAACAGTTTGGCGGCAACAGTTTGGCGGCAACAGT[NSSpPC]NNNNNNNNNNNNNN
nBC3_YY_FL	nBC	CGGCAAATGGCGTTCGGCAAATGGCGTTCGGCAAATGGCGTTCGGCAAATGGCGTTCGGCAAATGGCGTTCGGCAAATGGCGTT[NSSpPC]NNNNNNNNNNNNNN
nBC3_BB_FL	nBC	ATAGGTGCGTCGCAATAGGTGCGTCGCAATAGGTGCGTCGCAATAGGTGCGTCGCAATAGGTGCGTCGCAATAGGTGCGTCGCA[NSSpPC]NNNNNNNNNNNNNN
nBC17_GG_FL	nBC	AGGCTGCACACCTTAGGCTGCACACCTTAGGCTGCACACCTTAGGCTGCACACCTTAGGCTGCACACCTTAGGCTGCACACCTT[NSSpPC]NNNNNNNNNNNNNN
nBC15_RR_FL	nBC	TTGGCGGCAACAGTTTGGCGGCAACAGTTTGGCGGCAACAGTTTGGCGGCAACAGTTTGGCGGCAACAGTTTGGCGGCAACAGT[NSSpPC]NNNNNNNNNNNNNN
nBC17_YY_FL	nBC	CGGCAAATGGCGTTCGGCAAATGGCGTTCGGCAAATGGCGTTCGGCAAATGGCGTTCGGCAAATGGCGTTCGGCAAATGGCGTT[NSSpPC]NNNNNNNNNNNNNN
nBC1_BB_FL	nBC	ATAGGTGCGTCGCAATAGGTGCGTCGCAATAGGTGCGTCGCAATAGGTGCGTCGCAATAGGTGCGTCGCAATAGGTGCGTCGCA[NSSpPC]NNNNNNNNNNNNNN
nBC6_GG_FL	nBC	AGGCTGCACACCTTAGGCTGCACACCTTAGGCTGCACACCTTAGGCTGCACACCTTAGGCTGCACACCTTAGGCTGCACACCTT[NSSpPC]NNNNNNNNNNNNNN
nBC16_RR_FL	nBC	TTGGCGGCAACAGTTTGGCGGCAACAGTTTGGCGGCAACAGTTTGGCGGCAACAGTTTGGCGGCAACAGTTTGGCGGCAACAGT[NSSpPC]NNNNNNNNNNNNNN
nBC18_YY_FL	nBC	CGGCAAATGGCGTTCGGCAAATGGCGTTCGGCAAATGGCGTTCGGCAAATGGCGTTCGGCAAATGGCGTTCGGCAAATGGCGTT[NSSpPC]NNNNNNNNNNNNNN
nBC2_BB_FL	nBC	ATAGGTGCGTCGCAATAGGTGCGTCGCAATAGGTGCGTCGCAATAGGTGCGTCGCAATAGGTGCGTCGCAATAGGTGCGTCGCA[NSSpPC]NNNNNNNNNNNNNN
nBC18_GG_FL	nBC	AGGCTGCACACCTTAGGCTGCACACCTTAGGCTGCACACCTTAGGCTGCACACCTTAGGCTGCACACCTTAGGCTGCACACCTT[NSSpPC]NNNNNNNNNNNNNN
nBC17_RR_FL	nBC	TTGGCGGCAACAGTTTGGCGGCAACAGTTTGGCGGCAACAGTTTGGCGGCAACAGTTTGGCGGCAACAGTTTGGCGGCAACAGT[NSSpPC]NNNNNNNNNNNNNN
nBC2_YY_FL	nBC	CGGCAAATGGCGTTCGGCAAATGGCGTTCGGCAAATGGCGTTCGGCAAATGGCGTTCGGCAAATGGCGTTCGGCAAATGGCGTT[NSSpPC]NNNNNNNNNNNNNN
nBC15_BB_FL	nBC	ATAGGTGCGTCGCAATAGGTGCGTCGCAATAGGTGCGTCGCAATAGGTGCGTCGCAATAGGTGCGTCGCAATAGGTGCGTCGCA[NSSpPC]NNNNNNNNNNNNNN
nBC19_GG_FL	nBC	AGGCTGCACACCTTAGGCTGCACACCTTAGGCTGCACACCTTAGGCTGCACACCTTAGGCTGCACACCTTAGGCTGCACACCTT[NSSpPC]NNNNNNNNNNNNNN
nBC18_RR_FL	nBC	TTGGCGGCAACAGTTTGGCGGCAACAGTTTGGCGGCAACAGTTTGGCGGCAACAGTTTGGCGGCAACAGTTTGGCGGCAACAGT[NSSpPC]NNNNNNNNNNNNNN
nBC33_YY_FL	nBC	CGGCAAATGGCGTTCGGCAAATGGCGTTCGGCAAATGGCGTTCGGCAAATGGCGTTCGGCAAATGGCGTTCGGCAAATGGCGTT[NSSpPC]NNNNNNNNNNNNNN
nBC16_BB_FL	nBC	ATAGGTGCGTCGCAATAGGTGCGTCGCAATAGGTGCGTCGCAATAGGTGCGTCGCAATAGGTGCGTCGCAATAGGTGCGTCGCA[NSSpPC]NNNNNNNNNNNNNN
nBC20_GG_FL	nBC	AGGCTGCACACCTTAGGCTGCACACCTTAGGCTGCACACCTTAGGCTGCACACCTTAGGCTGCACACCTTAGGCTGCACACCTT[NSSpPC]NNNNNNNNNNNNNN
nBC19_RR_FL	nBC	TTGGCGGCAACAGTTTGGCGGCAACAGTTTGGCGGCAACAGTTTGGCGGCAACAGTTTGGCGGCAACAGTTTGGCGGCAACAGT[NSSpPC]NNNNNNNNNNNNNN
nBC20_YY_FL	nBC	CGGCAAATGGCGTTCGGCAAATGGCGTTCGGCAAATGGCGTTCGGCAAATGGCGTTCGGCAAATGGCGTTCGGCAAATGGCGTT[NSSpPC]NNNNNNNNNNNNNN
nBC17_BB_FL	nBC	ATAGGTGCGTCGCAATAGGTGCGTCGCAATAGGTGCGTCGCAATAGGTGCGTCGCAATAGGTGCGTCGCAATAGGTGCGTCGCA[NSSpPC]NNNNNNNNNNNNNN
nBC21_GG_FL	nBC	AGGCTGCACACCTTAGGCTGCACACCTTAGGCTGCACACCTTAGGCTGCACACCTTAGGCTGCACACCTTAGGCTGCACACCTT[NSSpPC]NNNNNNNNNNNNNN
nBC20_RR_FL	nBC	TTGGCGGCAACAGTTTGGCGGCAACAGTTTGGCGGCAACAGTTTGGCGGCAACAGTTTGGCGGCAACAGTTTGGCGGCAACAGT[NSSpPC]NNNNNNNNNNNNNN
nBC21_YY_FL	nBC	CGGCAAATGGCGTTCGGCAAATGGCGTTCGGCAAATGGCGTTCGGCAAATGGCGTTCGGCAAATGGCGTTCGGCAAATGGCGTT[NSSpPC]NNNNNNNNNNNNNN
nBC12_BB_FL	nBC	ATAGGTGCGTCGCAATAGGTGCGTCGCAATAGGTGCGTCGCAATAGGTGCGTCGCAATAGGTGCGTCGCAATAGGTGCGTCGCA[NSSpPC]NNNNNNNNNNNNNN
nBC32_GG_FL	nBC	AGGCTGCACACCTTAGGCTGCACACCTTAGGCTGCACACCTTAGGCTGCACACCTTAGGCTGCACACCTTAGGCTGCACACCTT[NSSpPC]NNNNNNNNNNNNNN
nBC30_RR_FL	nBC	TTGGCGGCAACAGTTTGGCGGCAACAGTTTGGCGGCAACAGTTTGGCGGCAACAGTTTGGCGGCAACAGTTTGGCGGCAACAGT[NSSpPC]NNNNNNNNNNNNNN
nBC22_YY_FL	nBC	CGGCAAATGGCGTTCGGCAAATGGCGTTCGGCAAATGGCGTTCGGCAAATGGCGTTCGGCAAATGGCGTTCGGCAAATGGCGTT[NSSpPC]NNNNNNNNNNNNNN
nBC18_BB_FL	nBC	ATAGGTGCGTCGCAATAGGTGCGTCGCAATAGGTGCGTCGCAATAGGTGCGTCGCAATAGGTGCGTCGCAATAGGTGCGTCGCA[NSSpPC]NNNNNNNNNNNNNN
nBC3_GG_FL	nBC	AGGCTGCACACCTTAGGCTGCACACCTTAGGCTGCACACCTTAGGCTGCACACCTTAGGCTGCACACCTTAGGCTGCACACCTT[NSSpPC]NNNNNNNNNNNNNN
nBC5_RR_FL	nBC	TTGGCGGCAACAGTTTGGCGGCAACAGTTTGGCGGCAACAGTTTGGCGGCAACAGTTTGGCGGCAACAGTTTGGCGGCAACAGT[NSSpPC]NNNNNNNNNNNNNN
nBC23_YY_FL	nBC	CGGCAAATGGCGTTCGGCAAATGGCGTTCGGCAAATGGCGTTCGGCAAATGGCGTTCGGCAAATGGCGTTCGGCAAATGGCGTT[NSSpPC]NNNNNNNNNNNNNN
nBC19_BB_FL	nBC	ATAGGTGCGTCGCAATAGGTGCGTCGCAATAGGTGCGTCGCAATAGGTGCGTCGCAATAGGTGCGTCGCAATAGGTGCGTCGCA[NSSpPC]NNNNNNNNNNNNNN
nBC23_GG_FL	nBC	AGGCTGCACACCTTAGGCTGCACACCTTAGGCTGCACACCTTAGGCTGCACACCTTAGGCTGCACACCTTAGGCTGCACACCTT[NSSpPC]NNNNNNNNNNNNNN
nBC22_RR_FL	nBC	TTGGCGGCAACAGTTTGGCGGCAACAGTTTGGCGGCAACAGTTTGGCGGCAACAGTTTGGCGGCAACAGTTTGGCGGCAACAGT[NSSpPC]NNNNNNNNNNNNNN
nBC24_YY_FL	nBC	CGGCAAATGGCGTTCGGCAAATGGCGTTCGGCAAATGGCGTTCGGCAAATGGCGTTCGGCAAATGGCGTTCGGCAAATGGCGTT[NSSpPC]NNNNNNNNNNNNNN
nBC20_BB_FL	nBC	ATAGGTGCGTCGCAATAGGTGCGTCGCAATAGGTGCGTCGCAATAGGTGCGTCGCAATAGGTGCGTCGCAATAGGTGCGTCGCA[NSSpPC]NNNNNNNNNNNNNN
nBC24_GG_FL	nBC	AGGCTGCACACCTTAGGCTGCACACCTTAGGCTGCACACCTTAGGCTGCACACCTTAGGCTGCACACCTTAGGCTGCACACCTT[NSSpPC]NNNNNNNNNNNNNN
nBC26_RR_FL	nBC	TTGGCGGCAACAGTTTGGCGGCAACAGTTTGGCGGCAACAGTTTGGCGGCAACAGTTTGGCGGCAACAGTTTGGCGGCAACAGT[NSSpPC]NNNNNNNNNNNNNN
nBC12_YY_FL	nBC	CGGCAAATGGCGTTCGGCAAATGGCGTTCGGCAAATGGCGTTCGGCAAATGGCGTTCGGCAAATGGCGTTCGGCAAATGGCGTT[NSSpPC]NNNNNNNNNNNNNN
nBC21_BB_FL	nBC	ATAGGTGCGTCGCAATAGGTGCGTCGCAATAGGTGCGTCGCAATAGGTGCGTCGCAATAGGTGCGTCGCAATAGGTGCGTCGCA[NSSpPC]NNNNNNNNNNNNNN
nBC9_GG_FL	nBC	AGGCTGCACACCTTAGGCTGCACACCTTAGGCTGCACACCTTAGGCTGCACACCTTAGGCTGCACACCTTAGGCTGCACACCTT[NSSpPC]NNNNNNNNNNNNNN
nBC24_RR_FL	nBC	TTGGCGGCAACAGTTTGGCGGCAACAGTTTGGCGGCAACAGTTTGGCGGCAACAGTTTGGCGGCAACAGTTTGGCGGCAACAGT[NSSpPC]NNNNNNNNNNNNNN
nBC13_YY_FL	nBC	CGGCAAATGGCGTTCGGCAAATGGCGTTCGGCAAATGGCGTTCGGCAAATGGCGTTCGGCAAATGGCGTTCGGCAAATGGCGTT[NSSpPC]NNNNNNNNNNNNNN
nBC22_BB_FL	nBC	ATAGGTGCGTCGCAATAGGTGCGTCGCAATAGGTGCGTCGCAATAGGTGCGTCGCAATAGGTGCGTCGCAATAGGTGCGTCGCA[NSSpPC]NNNNNNNNNNNNNN
nBC25_GG_FL	nBC	AGGCTGCACACCTTAGGCTGCACACCTTAGGCTGCACACCTTAGGCTGCACACCTTAGGCTGCACACCTTAGGCTGCACACCTT[NSSpPC]NNNNNNNNNNNNNN
nBC8_RR_FL	nBC	TTGGCGGCAACAGTTTGGCGGCAACAGTTTGGCGGCAACAGTTTGGCGGCAACAGTTTGGCGGCAACAGTTTGGCGGCAACAGT[NSSpPC]NNNNNNNNNNNNNN
nBC25_YY_FL	nBC	CGGCAAATGGCGTTCGGCAAATGGCGTTCGGCAAATGGCGTTCGGCAAATGGCGTTCGGCAAATGGCGTTCGGCAAATGGCGTT[NSSpPC]NNNNNNNNNNNNNN
nBC23_BB_FL	nBC	ATAGGTGCGTCGCAATAGGTGCGTCGCAATAGGTGCGTCGCAATAGGTGCGTCGCAATAGGTGCGTCGCAATAGGTGCGTCGCA[NSSpPC]NNNNNNNNNNNNNN
nBC26_GG_FL	nBC	AGGCTGCACACCTTAGGCTGCACACCTTAGGCTGCACACCTTAGGCTGCACACCTTAGGCTGCACACCTTAGGCTGCACACCTT[NSSpPC]NNNNNNNNNNNNNN
nBC12_RR_FL	nBC	TTGGCGGCAACAGTTTGGCGGCAACAGTTTGGCGGCAACAGTTTGGCGGCAACAGTTTGGCGGCAACAGTTTGGCGGCAACAGT[NSSpPC]NNNNNNNNNNNNNN
nBC26_YY_FL	nBC	CGGCAAATGGCGTTCGGCAAATGGCGTTCGGCAAATGGCGTTCGGCAAATGGCGTTCGGCAAATGGCGTTCGGCAAATGGCGTT[NSSpPC]NNNNNNNNNNNNNN
nBC24_BB_FL	nBC	ATAGGTGCGTCGCAATAGGTGCGTCGCAATAGGTGCGTCGCAATAGGTGCGTCGCAATAGGTGCGTCGCAATAGGTGCGTCGCA[NSSpPC]NNNNNNNNNNNNNN
nBC12_GG_FL	nBC	AGGCTGCACACCTTAGGCTGCACACCTTAGGCTGCACACCTTAGGCTGCACACCTTAGGCTGCACACCTTAGGCTGCACACCTT[NSSpPC]NNNNNNNNNNNNNN
nBC25_RR_FL	nBC	TTGGCGGCAACAGTTTGGCGGCAACAGTTTGGCGGCAACAGTTTGGCGGCAACAGTTTGGCGGCAACAGTTTGGCGGCAACAGT[NSSpPC]NNNNNNNNNNNNNN
nBC27_YY_FL	nBC	CGGCAAATGGCGTTCGGCAAATGGCGTTCGGCAAATGGCGTTCGGCAAATGGCGTTCGGCAAATGGCGTTCGGCAAATGGCGTT[NSSpPC]NNNNNNNNNNNNNN
nBC25_BB_FL	nBC	ATAGGTGCGTCGCAATAGGTGCGTCGCAATAGGTGCGTCGCAATAGGTGCGTCGCAATAGGTGCGTCGCAATAGGTGCGTCGCA[NSSpPC]NNNNNNNNNNNNNN
nBC27_GG_FL	nBC	AGGCTGCACACCTTAGGCTGCACACCTTAGGCTGCACACCTTAGGCTGCACACCTTAGGCTGCACACCTTAGGCTGCACACCTT[NSSpPC]NNNNNNNNNNNNNN
nBC4_RR_FL	nBC	TTGGCGGCAACAGTTTGGCGGCAACAGTTTGGCGGCAACAGTTTGGCGGCAACAGTTTGGCGGCAACAGTTTGGCGGCAACAGT[NSSpPC]NNNNNNNNNNNNNN
nBC28_YY_FL	nBC	CGGCAAATGGCGTTCGGCAAATGGCGTTCGGCAAATGGCGTTCGGCAAATGGCGTTCGGCAAATGGCGTTCGGCAAATGGCGTT[NSSpPC]NNNNNNNNNNNNNN
